# LINE1 promotes nuclear compartmentalization to repress the 8-cell state in embryonic stem cells

**DOI:** 10.1101/2024.09.22.614332

**Authors:** Juan Zhang, Lamisa Ataei, Liang Wu, Kirti Mittal, Linh Huynh, Shahil Sarajideen, Abdul Mazid, David P. Cook, Daniel Trcka, Kevin Tse, Jeffrey L. Wrana, Michael M. Hoffman, Miguel A. Esteban, Miguel Ramalho-Santos

## Abstract

The family of LINE1 transposable elements underwent a massive expansion in mammalian genomes. While traditionally viewed as a mutagenic selfish element, recent studies point to roles for LINE1 in early mouse development, T cell quiescence and neurogenesis. Here we show that human LINE1 RNA is essential for self-renewal and identity of human embryonic stem cells (hESCs). Silencing of LINE1 using either antisense oligonucleotides or CRISPR interference in naïve hESCs leads to a strong induction of 8C-like cells (8CLCs). We found that genes derepressed upon LINE1 KD are not uniformly distributed across the genome, with an enrichment for chromosome 19, which includes key markers of the 8C state such as *TPRX1*. Silencing of *TPRX1*, but not other putative 8C regulators *p53* or *H3.XY*, suppresses the induction of the 8C program in LINE1 KD hESCs. We found that LINE1 RNA is preferentially localized to the lamina and periphery of the nucleolus in hESCs. Sequencing of Lamina-Associated Domains (LADs) and Nucleolus-Associated Domains (NADs) reveals a preferential association of chromosome 19 with NADs in hESCs. However, 8CLCs have a distinct nucleolar morphology and a lower association of chromosome 19 and *TPRX1* loci with the nucleolus relative to naïve and primed hESCs, suggesting a role for nucleolar dynamics in the 8CLC-hESC transition. In agreement, LINE1 KD leads to disruption of nucleolar architecture with signs of nucleolar stress. Independent perturbations of the nucleolus induce the 8C program in hESCs. Genes induced by LINE1 KD are enriched for targets of Polycomb Repressive Complex (PRC2), and inhibition of PRC2 leads to a strong induction of 8C genes. Our results indicate that LINE1 coordinates nuclear compartmentalization and chromatin-mediated gene repression to prevent developmental reversion of hESCs.

**Highlights:**

- Knockdown of LINE1 induces TPRX1-dependent emergence of 8C-like cells in hESCs.
- Genes de-repressed upon LINE1 KD are enriched for Chr 19 and PRC2 targets.
- 8CLCs display dissociation of Chromosome 19 from the nucleolus.
- Disruption of the nucleolus or inhibition of PRC2 strongly induce the 8C program.
