## Supplemental Table S1 for "LINE1 promotes nuclear compartmentalization to repress the 8-cell state in embryonic stem cells"

### Sheet: KD oligo sequences
Table S1. ASOs-, siRNAs- and CRISPRi-gRNAs used in this study
locked nucleic acid (LNA)-gapmers targetting full-length LINE1
Name	targeting sites	sense oligo (SO)	antisens-oligos (ASO)	Ref.
ASO-Ctr	atgtattggcctgtattag		atgtattggcctgtattag	QIAGEN Negative control A Antisense LNA GapmeR (LG00000002)
SO- /ASO- hL1_intORF	agactaggaagaaact	agactaggaagaaact	agtttcttcctagtct
ASO-hL1_ORF2	gtgacctacaaagaga	gtgacctacaaagaga	tctctttgtaggtcac
siRNAs targetting protein coding genes
Name	targeting sites	sense	anti-sense	Ref.
NT-siRNA	atgtattggcctgtattag	5'-atgtattggcctgtattag-3'	5'-ctaatacaggccaatacat-3'	Dharmacon™ siGENOME Non-Targeting Control siRNAs (D-001210-03)
TPRX1-siRNA1	agggtggctctgtgaatgaaa	5'-agggtggctctgtgaatgaaa-3'	5'-tttcattcacagagccaccct-3'	(Mazid, et al. Nature. 2022)
TPRX1-siRNA2	ccatgacctctcagtaccaag	5'-ccatgacctctcagtaccaag-3'	5'-cttggtactgagaggtcatgg-3'	(Mazid, et al. Nature. 2022)
TP53-siRNA1	gaggttggctctgactgta	5'-gaggttggctctgactgta-3'	5'-tacagtcagagccaacctc-3'	(Kano, et al. Gene Therapy. 2016)
TP53-siRNA2	gcatcttatccgagtggaagg	5'-gcatcttatccgagtggaagg-3'	5'-ccttccactcggataagatgc-3'	(Winsel, et al. PLoS ONE. 2011)
H3XY-siRNA1	tcaagaagcctcaccgcta	5'-tcaagaagcctcaccgcta-3'	5'-tagcggtgaggcttcttga-3'	(Resnick, et al. CellRep. 2019)
H3XY-siRNA2	gcgggaaatcagaaagtac	5'-gcgggaaatcagaaagtac-3'	5'-gtactttctgatttcccgc-3'	(Resnick, et al. CellRep. 2019)
CRISPRi targetting gRNAs
Name	targeting sites	FW- oligos	Rev- oligos	Ref.
Ctr-gRNA1	gcgccaaacgtgccctgacgg	accg GCGCCAAACGTGCCCTGACGG	aaac CCGTCAGGGCACGTTTGGCGC	(Gilbert et al. Cell. 2014)
Ctr-gRNA2	gtgcgatgggggggtgggtagc	accg GTGCGATGGGGGGGTGGGTAGC	aaac GCTACCCACCCCCCCATCGCAC	(Gilbert et al. Cell. 2014)
hL1-gRNA-147	cgcacggtgcgcacacacac	accg G CGCACGGTGCGCACACACAC	aaac GTGTGTGTGCGCACCGTGCG C
hL1-gRNA-464	cttaggtaaacaaagcagca	accg G CTTAGGTAAACAAAGCAGCA	aaac TGCTGCTTTGTTTACCTAAG C
NCL-sgRNA-1	cgagctttggttggtcggcg	accg G CCGAGCTTTGGTTGGTCGGCG	aaac CGCCGACCAACCAAAGCTCG C
NCL-sgRNA-2	aagaagccaagcgacggcga	accg G AAGAAGCCAAGCGACGGCGA	aaac TCGCCGTCGCTTGGCTTCTT C

### Sheet: Primer oligos for qPCR
Table S1. Primer oligos used in this study
Primers for RT-qPCR				Primers for NADs fraction examine
Primername	primer sequence			Primername	primer sequence
UBB-rlt-F	ttgttgggtgagcttgtttg			45srDNA-F	gaactttgaaggccgaagtg
UBB-rlt-R	gtcttgccggtaagggtttt			45srDNA-R	atctgaacccgactcccttt
GAPDH-rlt-F	caatgaccccttcattgacc			45SrRNA-F	tcgctgcgatctattgaaag
GAPDH-rlt-R	gacaagcttcccgttctcag			45SrRNA-R	aggaagacgaacggaaggac
hL1-Orf1-F	ctcggcagaaaccctacaag			L1 3’UTR-F	aatgagatcacatggacacaggaag
hL1-Orf1-R	ccatgtttagcgcttccttc			L1 3’UTR-R	tgtatacatgtgccatgctggtgc
hL1-Orf2-F	gagaggatgcggagaaatagga			L1P4A-F	tgagacacgtcccatcaatacct
hL1-Orf2-R	ggatggctgggtcaaatggt			L1P4A-R	ggatgcaaggctgcttcaatatg
ZSCAN4-rlt-F	cagcataaatccacctgcc			L1P6A-F	tcatctacgaccatctgctctt
ZSCAN4-rlt-R	gacatctcttaagggcatatcc			L1P6A-R	tctgtatcaggtgtaaggaagga
TPRX1-rlt-F	ctttcagaaggaccagtacc			preGAPDH-F	catgggtgtgaaccatgaga
TPRX1-rlt-R	ggcgattcttgaaccacac			preGAPDH-R	caggggagcgtgtccatag
TRIM43-rlt-F	catcgaagaggcagctg
TRIM43-rlt-R	cagaggaaggctgttcttc
KLF17-rlt-F	caacaatggagagcaggac
KLF17-rlt-R	ctgaacagttgccacgtc
ZNF280A-rlt-F	gaatcatctggatgcactcg
ZNF280A-rlt-R	ctttttgcttgaagccactg
SLC34A2-rlt-F	gacctacaaggagaacatcgcc
SLC34A2-rlt-R	atcaggcaaccacagaggacca
LEUTX-rlt-F	ggggaaactggcttcaaag
LEUTX-rlt-R	ctgcctcttccatttggc
DUXA-rlt-F	ggcgtccttagaacaagaag
DUXA-rlt-R	gttctggctccagagaaatg
H3.X/Y-rlt-F	ggacctgcgcttccagag
H3.X/Y-rlt-R	catgtctcggggcataattg
TP53-rlt-F	cacttttcgacatagtgtggt
TP53-rlt-R	ccatgcaggaactgttacac
hU1snRNA-F	gggagataccatgatcacgaaggt
hU1snRNA-R	ccacaaattatgcagtcgagtttccc
pre-rRNA-F	ccgcgctctaccttacctacct
pre-rRNA-R	gcatggcttaatctttgagacaag
hL1-5UTR-F	acggaatctcgctgattgcta
hL1-5UTR-R	aagcaagcctgggcaatg

### Sheet: Adaptor Oligos for pA-Dam lib.
Table S1. Adaptor Oligos for pA-Dam library preparation
DpnI PCR	NNNNGTGGTCGCGGCCGAGGATC
DpnI Adaptor_top	CTAATACGACTCACTATAGGGCAGCGTGGTCGCGGCCGAGGA
DpnI adaptor bottom	TCCTCGGCCGCG
Y-adaptor top	ACACTCTTTCCCTACACGACGCTCTTCCGATCT
Y-adaptor bottom (5’ phosphorylated)	P-GATCGGAAGAGCACACGTCT
P5- Illumina-2 PCR	AATGATACGGCGACCACCGAGATCTACACTCTTTCCCTACACGACGCTCTTCCGATCT
Ill-Index-Long-1	CAAGCAGAAGACGGCATACGAGTAGCTTGTGTGACTGGAGTTCAGACGTGTGCTCTTCCGATCT
Ill-Index-Long-2	CAAGCAGAAGACGGCATACGAGCGATGTTTGTGACTGGAGTTCAGACGTGTGCTCTTCCGATCT
Ill-Index-Long-3	CAAGCAGAAGACGGCATACGAGGCCAATGTGTGACTGGAGTTCAGACGTGTGCTCTTCCGATCT
Ill-Index-Long-4	CAAGCAGAAGACGGCATACGAGACAGTGGTGTGACTGGAGTTCAGACGTGTGCTCTTCCGATCT
Ill-Index-Long-5	CAAGCAGAAGACGGCATACGAGATCACGTTGTGACTGGAGTTCAGACGTGTGCTCTTCCGATCT
Ill-Index-Long-6	CAAGCAGAAGACGGCATACGAGGATCAGCGGTGACTGGAGTTCAGACGTGTGCTCTTCCGATCT
Ill-Index-Long-7	CAAGCAGAAGACGGCATACGAGCAGATCTGGTGACTGGAGTTCAGACGTGTGCTCTTCCGATCT
Ill-Index-Long-8	CAAGCAGAAGACGGCATACGAGTTAGGCATGTGACTGGAGTTCAGACGTGTGCTCTTCCGATCT
Ill-Index-Long-9	CAAGCAGAAGACGGCATACGAGGGCTACAGGTGACTGGAGTTCAGACGTGTGCTCTTCCGATCT
Ill-Index-Long-10	CAAGCAGAAGACGGCATACGAGCTTGTACTGTGACTGGAGTTCAGACGTGTGCTCTTCCGATCT
Ill-Index-Long-11	CAAGCAGAAGACGGCATACGAGACTTGATGGTGACTGGAGTTCAGACGTGTGCTCTTCCGATCT
Ill-Index-Long-12	CAAGCAGAAGACGGCATACGAGTGACCACTGTGACTGGAGTTCAGACGTGTGCTCTTCCGATCT
Ill-Index-Long-13	CAAGCAGAAGACGGCATACGAGTGGTTGTTGTGACTGGAGTTCAGACGTGTGCTCTTCCGATCT
Ill-Index-Long-14	CAAGCAGAAGACGGCATACGAGTCTCGGTTGTGACTGGAGTTCAGACGTGTGCTCTTCCGATCT
Ill-Index-Long-15	CAAGCAGAAGACGGCATACGAGTAAGCGTTGTGACTGGAGTTCAGACGTGTGCTCTTCCGATCT
Ill-Index-Long-16	CAAGCAGAAGACGGCATACGAGTCCGTCTTGTGACTGGAGTTCAGACGTGTGCTCTTCCGATCT
Ill-Index-Long-17	CAAGCAGAAGACGGCATACGAGTGTACCTTGTGACTGGAGTTCAGACGTGTGCTCTTCCGATCT
Ill-Index-Long-18	CAAGCAGAAGACGGCATACGAGTTCTGTGTGTGACTGGAGTTCAGACGTGTGCTCTTCCGATCT
