## Supplemental Table S3 for "LINE1 promotes nuclear compartmentalization to repress the 8-cell state in embryonic stem cells"

### Sheet: Sheet1
Table S3. Antibodies used for Immunofluorescence (IF) and Cross-Linking Immunoprecipitation (CLIP)
IF Primamry antibody
Name	Host	Brand	Catalog #	dilution ratio
Nucleolin	Rabbit	Abcam	ab22758	1 : 100
B23/NPM1	mouse	Proteintech	60096-1-Ig	1 : 100
Lamin B1	Rabbit	Abcam	ab16048	1 : 100
TPRX1	Rabbit	Sigma-Aldrich	HPA044922	1 : 100
Cas9	mouse	Cell Signaling Technologies	7A9-3A3	1 : 100
H3.X/Y	Rat	Active Motif	61161	1 : 100
Fibrillarin	Mouse	Abcam	ab4566	1 : 100
GFP	Chicken	Aves labs	GFP-1020	1 : 100
IF Secondary antibody
	Brand	Catalog #	dilution ratio
Alexa 488 DOnkey anti Rat IgG	Invitrogen	A21208	1 : 200
Alexa 594 Donkey anti Rat IgG	Invitrogen	A21209	1 : 200
Alexa 488 Goat anti Chicken IgG (H+L)	Invitrogen	A11039	1 : 200
Alexa 488 Donkey anti Rabbit IgG (H+L)	Invitrogen	A21206	1 : 200
Alexa 488 Goat anti Rabbit IgG (H+L)	Invitrogen	A11034	1 : 200
Alexa 594 Donkey anti Rabbit IgG (H+L)	Invitrogen	A21207	1 : 200
Alexa 594 Goat anti Rabbit IgG (H+L)	Invitrogen	A11012	1 : 200
Alexa 647 Donkey anti Rabbit IgG (H+L)	Invitrogen	A31573	1 : 200
Alexa 594 Goat anti Mouse IgG (H+L)	Invitrogen	A11032	1 : 200
Alexa 647 Goat anti Mouse IgG (H+L)	Invitrogen	A21235	1 : 200
Alexa 647 Goat anti Mouse IgM	Invitrogen	A21238	1 : 200
CLIP-qPCR antibody
Name	Host	Brand	Catalog #	per CLIP-pulldaown
Nucleolin	Rabbit	Abcam	ab22758	5 µg
Lamin B1	Rabbit	Abcam	ab16048	5 µg
IgG	Rabbit	EMD Millipore	12-370	5 µg
