## Supplemental Table S4 for "LINE1 promotes nuclear compartmentalization to repress the 8-cell state in embryonic stem cells"

### Sheet:  RNA-FISH and DNA-FISH probes 
Table S4. Sequences of RNA-FISH probes and list of plasmids for DNA-FISH probes
hLINE1-RNA-FISH (Quasar 670 labeled)			45s-rRNA RNA-FISH (C3-Fluorescein labeled)			BAC-DNA for DNA-FISH probe generation
Probe sequence name	Probe Sequence (5' to 3')		Probe sequence name	Probe Sequence (5' to 3')		BAC DNA	coupling Dye	Probe targeting loci	Probe targeting chromosome	other notes
hLINE1-RNA-FISH-670_1	ttttgttttccattggcttg		5ETS-45s rRNA_1	cagaggacagcgtgtcagc		RP11-927F22	Alexa Fluor™ 488	TPRX1 locus	Chr.19
hLINE1-RNA-FISH-670_2	tcctcttgttgaattgatcc		5ETS-45s rRNA_2	caacctctccgacgacagg		RP11-521G19	Alexa Fluor™ 488	DUX4 proximate locus	Chr.4
hLINE1-RNA-FISH-670_3	tctctttgtaggtcactgag		5ETS-45s rRNA_3	cgcaagtcgacaaccactg		RP11-845I22	Alexa Fluor™ 488	H3.Y1 and H3.Y2 (H3.XY) locus (see Extended Data Fig. 13a)	Chr.5
hLINE1-RNA-FISH-670_4	cccattattaatgtgtggga		5ETS-45s rRNA_4	cgggcacctgagggacaac		hL1-5’_3.3kb plasmid	Alexa Fluor™ 488	3.3 kb sequences within 5UTR of full length LINE1	N/A	plasmid generaton, see methods
hLINE1-RNA-FISH-670_5	taatgttgacagtggggtgt		5ETS-45s rRNA_5	gaacgacacaccaccgttc
hLINE1-RNA-FISH-670_6	ttgactttctgtctcgttga		5ETS-45s rRNA_6	tctcgtctcactcaaaccg
hLINE1-RNA-FISH-670_7	agagctgagttcaattcctg		5ETS-45s rRNA_7	gtcggaggcagaacggcag		Name	Brand	Catalog #	coupling Dye
hLINE1-RNA-FISH-670_8	agatgtctattaggtctgct		5ETS-45s rRNA_8	cgaagtcaacccacacacg		WCP 19 FISH Probe	Creative Bioarray	FWCP-19	Alexa Fluor™ 555
hLINE1-RNA-FISH-670_9	tagtttgattgcactgtggt		5ETS-45s rRNA_9	ctcgagcgttcgcgttcag
hLINE1-RNA-FISH-670_10	gttgttcagtttccatgtag		5ETS-45s rRNA_10	ggtacgaggaaacacctgc
hLINE1-RNA-FISH-670_11	atttcgttatgtacccagta		5ETS-45s rRNA_11	gaaggcttttctcaccgag
hLINE1-RNA-FISH-670_12	tatgtggtgtctttgttctc		5ETS-45s rRNA_12	aaggcacgcctctcagatc
hLINE1-RNA-FISH-670_13	aattttggatctttcctgct		5ETS-45s rRNA_13	tacggcagcgctaccataa
hLINE1-RNA-FISH-670_14	aatgtgtttgctcttgcttt		5ETS-45s rRNA_14	cgagggggaagcggaggag
hLINE1-RNA-FISH-670_15	tttgtgtctctatttccttc		5ETS-45s rRNA_15	tcacgactcggcacgggag
hLINE1-RNA-FISH-670_16	tgctagcggtctatcaattt		5ETS-45s rRNA_16	cacgcaaacgcggtcgtcg
hLINE1-RNA-FISH-670_17	gatatcccctttatcatttt		5ETS-45s rRNA_17	ctcgtgattctcgtccatc
hLINE1-RNA-FISH-670_18	tttgcgtagaggtgtttgta		5ETS-45s rRNA_18	cacagacacgagggcggtc
hLINE1-RNA-FISH-670_19	cttttttggttgtgtctctg		5ETS-45s rRNA_19	caccaggaaaacacggccg
hLINE1-RNA-FISH-670_20	tttggctctgtttatatgct		5ETS-45s rRNA_20	ctcggggagaaacctcagg
hLINE1-RNA-FISH-670_21	gtcaaaggctttttctgcat		5ETS-45s rRNA_21	gaagagggcacagacgggc
hLINE1-RNA-FISH-670_22	gtgggtttgtcatagatagc		5ETS-45s rRNA_22	ctcggggggaagaagagga
hLINE1-RNA-FISH-670_23	aagggaatgcttccagtttt		5ETS-45s rRNA_23	aacggacgtgaagccggtg
hLINE1-RNA-FISH-670_24	aataccctttatttccttct		5ETS-45s rRNA_24	cggggaaggcgcgagaaag
hLINE1-RNA-FISH-670_25	agggacaatttgacttcctc		5ETS-45s rRNA_25	gaagacgagagaccacggg
hLINE1-RNA-FISH-670_26	ttcacatcccttgtaagttg		5ETS-45s rRNA_26	acacgacggccaagggagg
hLINE1-RNA-FISH-670_27	tttatttccttgagcagtgg		5ETS-45s rRNA_27	taaggtagagcgcggcgag
hLINE1-RNA-FISH-670_28	tgttcttccatttgtttgtc
hLINE1-RNA-FISH-670_29	agtcattggtagcttgatgg
hLINE1-RNA-FISH-670_30	ctttgttcttttggcttagg
hLINE1-RNA-FISH-670_31	gaagtcaggtagtgtgatgc
hLINE1-RNA-FISH-670_32	cattatttctgagggctctg
hLINE1-RNA-FISH-670_33	tgtttttctcaggtttgtca
hLINE1-RNA-FISH-670_34	aaggaagggatccagtttca
hLINE1-RNA-FISH-670_35	ctgaatggtaatgcctaggt
hLINE1-RNA-FISH-670_36	ttttgtcttttgttgccatt
hLINE1-RNA-FISH-670_37	atggtagtttcttttgctgt
hLINE1-RNA-FISH-670_38	cactttttgatggggttgtt
hLINE1-RNA-FISH-670_39	atgtgttttttggctgcata
hLINE1-RNA-FISH-670_40	ccattctaactggtgtgaga
hLINE1-RNA-FISH-670_41	ctgttgtttcctgacttttt
hLINE1-RNA-FISH-670_42	cccaccaacagtgtaaaagt
hLINE1-RNA-FISH-670_43	cacactgacttccacaatgg
hLINE1-RNA-FISH-670_44	ggtatatacccagtaatggg
hLINE1-RNA-FISH-670_45	cgtgtgcatgtgtctttata
hLINE1-RNA-FISH-670_46	ccaagtctttgctattgtga
hLINE1-RNA-FISH-670_47	tcattgttggacatttgggt
hLINE1-RNA-FISH-670_48	tatgcggtgtttggtttttt
